# Revisiting a GWAS peak in *Arabidopsis thaliana* reveals possible confounding by genetic heterogeneity

**DOI:** 10.1101/2021.02.03.429533

**Authors:** Eriko Sasaki, Thomas Köcher, Danièle L Filiault, Magnus Nordborg

## Abstract

Genome-wide association studies (GWAS) have become a standard approach for exploring the genetic basis of phenotypic variation. However, correlation is not causation, and only a tiny fraction of all associations have been experimentally confirmed. One practical problem is that a peak of association does not always pinpoint a causal gene, but may instead be tagging multiple causal variants. In this study, we reanalyze a previously reported peak associated with flowering time traits in Swedish in *Arabidopsis thaliana*. The peak appeared to pinpoint the *AOP2/AOP3* cluster of glucosinolate biosynthesis genes, which is known to be responsible for natural variation in herbivore resistance. Here we propose an alternative hypothesis, by demonstrating that the *AOP2/AOP3* flowering association can be wholly accounted for by allelic variation in two flanking genes with clear roles in regulating flowering: *NDX1*, a regulator of the main flowering time controller *FLC*, and *GA1*, which plays a central role in gibberellin synthesis and is required for flowering under some conditions. In other words, we propose that the *AOP2/AOP3* flowering-time association is yet another example of a spurious, “synthetic” association, arising from trying to fit a single-locus model in the presence of two statistically associated causative loci.
