## Supplemental Table 1 for "Revisiting a GWAS peak in *Arabidopsis thaliana* reveals possible confounding by genetic heterogeneity"

### Sheet: Sheet1
Table S1. Genotype and phenotypes in the Swedish population
Lines	chr4:1236543	chr4:1355057	chr4:1355057b	1352830 (+8bp)	chr4:1353151 Col type (-5bp)	chr4:1353555 (-7bp)	chr4:1353573 (+1bp)	chr4:1353814 (-7bp)	AOP2 expression	Flowering time	FLC expression	NDX1 Haplotype*	Remarks*
991	0	0	0	0	0	0	0	0	20.559	97	45.401	3
992	0	0	0	0	0	0	0	0	30.305	100	39.815	3
997	0	0	0	NA	NA	NA	NA	NA	NA	NA	NA	9
1002	0	0	0	NA	NA	NA	NA	NA	NA	NA	NA	13
1006	0	0	0	NA	NA	NA	NA	NA	NA	NA	NA	3
1061	0	0	0	0	0	0	0	0	33.154	96	17.256	9
1062	0	0	0	0	0	1	0	0	53.998	82	28.226	13
1063	1	1	0	0	0	0	0	0	58.967	75	6.267	11	Col-0 type
1066	0	0	0	NA	NA	NA	NA	NA	NA	NA	NA	9
1070	0	0	0	NA	NA	NA	NA	NA	NA	NA	NA	11	Col-0 type
1074	0	0	0	0	0	0	0	1	31.527	91	40.643	9
1137	0	0	0	NA	NA	NA	NA	NA	NA	NA	NA	9
1158	0	0	0	NA	NA	NA	NA	NA	NA	NA	NA	11	Col-0 type
1166	0	0	0	NA	NA	NA	NA	NA	NA	NA	NA	11	Col-0 type
1254	0	0	0	0	0	0	0	0	53.066	89	26.587	9
1257	0	0	0	NA	NA	NA	NA	NA	NA	NA	NA	9
1303	0	0	0	NA	NA	NA	NA	NA	NA	NA	NA	11	Col-0 type
1313	0	0	0	NA	NA	NA	NA	NA	NA	NA	NA	9
1317	0	0	0	NA	NA	NA	NA	NA	NA	NA	NA	9
1435	1	0	0	NA	NA	NA	NA	NA	NA	NA	NA	11	Col-0 type
1552	0	0	0	NA	NA	NA	NA	NA	NA	NA	NA	9
5830	0	1	1	NA	NA	NA	NA	NA	NA	NA	NA	7	chr4:1355057b
5831	1	0	0	NA	NA	NA	NA	NA	NA	NA	NA	4
5832	1	0	0	0	0	0	0	0	28.28	87	25.649	3
5836	0	0	0	NA	NA	NA	NA	NA	NA	NA	NA	13
5856	0	0	0	0	0	0	0	0	60.205	119	35.844	14
5860	0	0	0	NA	NA	NA	NA	NA	NA	NA	NA	9
5865	0	0	0	NA	NA	NA	NA	NA	NA	NA	NA	9
5867	0	0	0	1	0	0	0	0	24.493	122	42.441	9
6009	0	0	0	NA	NA	NA	NA	NA	NA	NA	NA	14
6010	0	0	0	NA	NA	NA	NA	NA	NA	NA	NA	14
6011	0	0	0	0	0	0	0	0	59.303	85	34.294	14
6012	0	0	0	0	0	0	0	0	25.589	94	43.205	14
6013	0	0	0	0	1	0	0	0	30.611	101	28.52	14
6016	0	0	0	0	0	0	0	0	74.669	75	32.828	14
6017	0	0	0	NA	NA	NA	NA	NA	NA	NA	NA	14
6019	0	0	0	NA	NA	NA	NA	NA	NA	NA	NA	15
6020	0	0	0	NA	NA	NA	NA	NA	NA	NA	NA	15
6021	0	0	0	0	0	0	0	0	44.062	102	48.554	9
6022	0	0	0	NA	NA	NA	NA	NA	NA	NA	NA	9
6023	0	0	0	0	0	1	0	0	16.458	94	42.097	13
6024	0	0	0	NA	NA	NA	NA	NA	NA	NA	NA	13
6025	0	0	0	NA	NA	NA	NA	NA	NA	NA	NA	9
6030	0	0	0	0	1	0	0	0	71.899	105	42.481	9
6034	1	1	0	0	1	0	0	0	28.463	92	32.784	11	Col-0 type
6035	0	1	1	NA	NA	NA	NA	NA	NA	NA	NA	7	chr4:1355057b
6036	1	1	0	0	0	0	0	0	24.831	82	14.335	11	Col-0 type
6038	1	1	0	NA	NA	NA	NA	NA	NA	NA	NA	11	Col-0 type
6039	1	1	0	0	0	0	0	0	25.892	66	6.776	11	Col-0 type
6040	0	0	0	0	0	1	0	0	10.926	71	38.776	13
6041	0	0	0	NA	NA	NA	NA	NA	NA	NA	NA	12
6042	0	1	1	0	0	0	0	0	12.506	56	12.804	7	chr4:1355057b
6043	0	0	0	0	0	0	0	0	63.424	90	38.325	14
6046	0	0	0	0	0	0	0	0	64.592	93	38.989	14
6064	0	0	0	NA	NA	NA	NA	NA	NA	NA	NA	14
6069	0	0	0	0	1	0	0	0	94.832	111	43.83	14
6070	0	0	0	0	0	0	0	0	48.203	96	35.578	14
6071	0	0	0	0	0	0	0	0	29.315	109	42.621	14
6073	0	0	0	NA	NA	NA	NA	NA	NA	NA	NA	13
6074	0	0	0	0	0	0	0	0	45.596	91	44.556	9
6076	0	0	0	0	0	0	0	0	36.557	115	41.206	11	Col-0 type
6077	0	0	0	NA	NA	NA	NA	NA	NA	NA	NA	13
6085	0	0	0	1	0	0	0	0	37.056	125	60.256	11	Col-0 type
6086	0	0	0	NA	NA	NA	NA	NA	NA	NA	NA	1
6087	0	0	0	NA	NA	NA	NA	NA	NA	NA	NA	15
6088	1	1	0	NA	NA	NA	NA	NA	NA	NA	NA	11	Col-0 type
6090	1	0	0	1	0	0	0	0	40.509	92	34.686	11	Col-0 type
6091	0	0	0	NA	NA	NA	NA	NA	NA	NA	NA	13
6092	0	0	0	0	0	0	0	0	46.622	104	32.593	11	Col-0 type
6094	0	0	0	NA	NA	NA	NA	NA	NA	NA	NA	11	Col-0 type
6095	0	0	0	NA	NA	NA	NA	NA	NA	NA	NA	11	Col-0 type
6096	0	0	0	NA	NA	NA	NA	NA	NA	NA	NA	3
6097	0	0	0	NA	NA	NA	NA	NA	NA	NA	NA	11	Col-0 type
6098	0	1	0	0	0	0	0	0	36.704	85	29.211	11	Col-0 type
6099	0	0	0	NA	NA	NA	NA	NA	NA	NA	NA	11	Col-0 type
6100	0	0	0	0	0	0	0	0	47.132	115	52.925	11	Col-0 type
6101	1	0	0	NA	NA	NA	NA	NA	NA	NA	NA	9
6102	0	0	0	0	0	0	0	0	44.086	118	43.621	12
6104	0	0	0	0	0	1	0	0	16.485	101	37.016	13
6105	0	0	0	0	0	0	0	0	43.854	102	37.256	9
6106	0	0	0	NA	NA	NA	NA	NA	NA	NA	NA	11	Col-0 type
6107	0	0	0	NA	NA	NA	NA	NA	NA	NA	NA	11	Col-0 type
6108	0	0	0	NA	NA	NA	NA	NA	NA	NA	NA	3
6109	0	0	0	0	0	0	0	0	55.227	118	34.797	11	Col-0 type
6111	0	0	0	NA	NA	NA	NA	NA	NA	NA	NA	11	Col-0 type
6112	0	0	0	0	0	0	0	0	39.901	97	45.052	11	Col-0 type
6113	0	0	0	0	0	0	0	0	31.918	123	46.722	4
6114	0	0	0	0	0	0	0	0	69.254	104	42.695	11	Col-0 type
6115	0	0	0	NA	NA	NA	NA	NA	NA	NA	NA	11	Col-0 type
6118	0	0	0	0	0	1	0	0	14.853	103	36.279	13
6119	0	0	0	NA	NA	NA	NA	NA	NA	NA	NA	9
6122	0	0	0	0	0	1	0	0	11.603	96	42.099	13
6123	0	0	0	NA	NA	NA	NA	NA	NA	NA	NA	3
6124	0	0	0	0	0	0	0	0	59.06	125	42.649	11	Col-0 type
6125	0	0	0	0	0	1	0	0	32.738	108	27.431	13
6126	0	0	0	0	0	0	0	0	38.371	120	39.883	11	Col-0 type
6127	0	0	0	0	0	0	0	0	56.57	106	34.38	11	Col-0 type
6128	0	0	0	0	0	0	0	0	31.627	117	48.757	11	Col-0 type
6131	0	0	0	0	0	1	0	0	13.003	109	40.477	13
6132	0	0	0	0	0	0	0	0	43.624	103	23.46	11	Col-0 type
6133	0	0	0	NA	NA	NA	NA	NA	NA	NA	NA	13
6134	0	0	0	NA	NA	NA	NA	NA	NA	NA	NA	11	Col-0 type
6136	0	0	0	0	0	1	0	0	17.302	86	42.239	13
6137	0	0	0	NA	NA	NA	NA	NA	NA	NA	NA	13
6138	1	0	0	NA	NA	NA	NA	NA	NA	NA	NA	9
6140	0	0	0	NA	NA	NA	NA	NA	NA	NA	NA	13
6141	0	1	0	NA	NA	NA	NA	NA	NA	NA	NA	11	Col-0 type
6142	0	0	0	NA	NA	NA	NA	NA	NA	NA	NA	13
6145	0	0	0	NA	NA	NA	NA	NA	NA	NA	NA	13
6147	0	1	0	NA	NA	NA	NA	NA	NA	NA	NA	11	Col-0 type
6148	0	1	0	NA	NA	NA	NA	NA	NA	NA	NA	11	Col-0 type
6149	0	0	0	0	0	1	0	0	24.505	89	27.771	13
6150	0	0	0	0	0	1	0	0	13.051	84	28.012	13
6151	0	0	0	0	0	0	0	0	49.019	108	34.335	11	Col-0 type
6153	0	0	0	0	0	0	0	0	41.776	109	47.896	9
6154	0	0	0	NA	NA	NA	NA	NA	NA	NA	NA	9
6163	0	0	0	NA	NA	NA	NA	NA	NA	NA	NA	9
6166	0	0	0	NA	NA	NA	NA	NA	NA	NA	NA	9
6169	0	0	0	NA	NA	NA	NA	NA	NA	NA	NA	14
6171	0	0	0	NA	NA	NA	NA	NA	NA	NA	NA	14
6172	0	0	0	0	0	0	0	0	42.375	80	26.798	3
6173	0	0	0	0	0	0	0	0	34.198	90	23.864	3
6174	0	0	0	NA	NA	NA	NA	NA	NA	NA	NA	3
6177	1	1	0	NA	NA	NA	NA	NA	NA	NA	NA	11	Col-0 type
6180	0	1	1	1	0	0	0	0	7.314	58	3.674	7	chr4:1355057b
6184	0	0	0	0	0	0	0	0	51.456	85	54.142	9
6188	0	1	1	NA	NA	NA	NA	NA	NA	NA	NA	7	chr4:1355057b
6189	0	1	1	1	0	0	0	0	1.225	73	5.121	7	chr4:1355057b
6191	1	1	0	0	0	0	0	0	42.965	68	12.083	11	Col-0 type
6192	0	1	1	0	0	0	0	1	4.477	76	9.383	7	chr4:1355057b
6193	0	1	1	1	0	0	0	0	3.921	71	1.225	7	chr4:1355057b
6194	1	1	0	NA	NA	NA	NA	NA	NA	NA	NA	11	Col-0 type
6195	0	0	0	NA	NA	NA	NA	NA	NA	NA	NA	9
6198	0	1	1	NA	NA	NA	NA	NA	NA	NA	NA	7	chr4:1355057b
6201	1	1	0	NA	NA	NA	NA	NA	NA	NA	NA	11	Col-0 type
6202	0	0	0	1	0	0	0	0	31.091	115	61.863	15
6203	1	1	0	NA	NA	NA	NA	NA	NA	NA	NA	11	Col-0 type
6209	0	0	0	0	0	0	0	0	44.101	90	41.552	14
6210	0	0	0	0	0	0	0	0	33.116	89	31.453	14
6214	0	0	0	NA	NA	NA	NA	NA	NA	NA	NA	9
6216	0	0	0	0	0	0	0	0	38.264	118	61.492	9
6217	0	0	0	NA	NA	NA	NA	NA	NA	NA	NA	8
6218	0	0	0	NA	NA	NA	NA	NA	NA	NA	NA	9
6220	0	0	0	NA	NA	NA	NA	NA	NA	NA	NA	9
6221	0	0	0	0	0	0	0	0	50.156	105	33.86	14
6231	0	0	0	0	0	0	0	0	86.472	110	31.929	14
6235	0	0	0	0	0	0	0	0	53.522	107	41.141	14
6236	0	0	0	NA	NA	NA	NA	NA	NA	NA	NA	14
6237	0	0	0	0	0	0	0	0	46.884	88	49.673	14
6238	0	0	0	0	0	0	0	0	66.072	99	39.302	14
6240	0	0	0	NA	NA	NA	NA	NA	NA	NA	NA	14
6241	0	0	0	NA	NA	NA	NA	NA	NA	NA	NA	14
6242	0	0	0	0	0	0	0	0	24.354	94	23.21	11	Col-0 type
6243	0	1	1	0	0	0	0	0	13.201	56	19.019	7	chr4:1355057b
6244	0	0	0	0	0	0	0	0	44.1	108	42.459	14
6252	0	0	0	0	0	0	0	0	85.916	105	50.28	9
6255	0	0	0	NA	NA	NA	NA	NA	NA	NA	NA	6
6258	0	0	0	0	0	0	0	0	70.926	107	28.644	6
6268	0	0	0	NA	NA	NA	NA	NA	NA	NA	NA	9
6276	0	0	0	0	0	0	0	0	72.025	109	41.605	9
6284	0	0	0	NA	NA	NA	NA	NA	NA	NA	NA	3
6413	0	0	0	0	0	0	0	0	36.528	113	50.31	15
6900	0	0	0	NA	NA	NA	NA	NA	NA	NA	NA	9
6901	0	0	0	0	0	0	0	0	59.806	86	30.602	9
6909	1	0	0	0	1	0	0	0	16.435	51	8.757	11	Col-0 type
6913	0	0	0	0	0	0	0	0	60.649	99	44.588	14
6917	0	0	0	NA	NA	NA	NA	NA	NA	NA	NA	9
6918	0	0	0	NA	NA	NA	NA	NA	NA	NA	NA	9
6932	0	1	1	NA	NA	NA	NA	NA	NA	NA	NA	7	chr4:1355057b
6964	0	0	0	NA	NA	NA	NA	NA	NA	NA	NA	9
6965	0	0	0	NA	NA	NA	NA	NA	NA	NA	NA	15
6968	0	0	0	NA	NA	NA	NA	NA	NA	NA	NA	9
6973	0	1	1	1	0	0	0	0	4.501	53	3.794	7	chr4:1355057b
6974	0	1	0	NA	NA	NA	NA	NA	NA	NA	NA	11	Col-0 type
7516	1	0	0	0	0	0	0	0	82.034	100	37.603	5
7517	0	0	0	NA	NA	NA	NA	NA	NA	NA	NA	4
7518	1	1	0	NA	NA	NA	NA	NA	NA	NA	NA	2
7519	0	0	0	0	0	0	0	0	56.1	76	35.682	9
8222	0	1	0	0	0	0	0	0	58.881	90	47.722	11	Col-0 type
8227	0	0	0	0	0	0	0	0	49.211	113	37.191	12
8230	0	0	0	NA	NA	NA	NA	NA	NA	NA	NA	9
8231	0	0	0	NA	NA	NA	NA	NA	NA	NA	NA	11	Col-0 type
8234	0	0	0	0	0	0	0	0	29.228	99	34.338	11	Col-0 type
8237	0	0	0	0	0	0	0	0	36.642	97	36.435	11	Col-0 type
8240	1	0	0	0	0	0	0	0	26.235	93	37.356	11	Col-0 type
8241	0	0	0	1	0	0	0	0	50.068	73	15.648	15
8242	0	0	0	0	0	0	0	0	61.582	120	36.312	9
8247	0	0	0	NA	NA	NA	NA	NA	NA	NA	NA	13
8249	0	0	0	0	0	0	0	0	51.857	81	40.437	15
8256	1	1	0	0	0	0	0	0	65.637	61	5.502	11	Col-0 type
8258	1	1	0	NA	NA	NA	NA	NA	NA	NA	NA	11	Col-0 type
8259	1	1	0	NA	NA	NA	NA	NA	NA	NA	NA	11	Col-0 type
8283	0	1	1	0	0	0	0	0	5.121	71	38.283	7	chr4:1355057b
8306	1	1	0	NA	NA	NA	NA	NA	NA	NA	NA	11	Col-0 type
8307	1	1	0	NA	NA	NA	NA	NA	NA	NA	NA	11	Col-0 type
8326	0	1	0	0	0	0	0	0	36.404	67	17.406	11	Col-0 type
8334	0	1	1	0	0	0	0	0	3.239	64	9.908	7	chr4:1355057b
8335	0	0	0	0	0	1	0	0	14.378	104	40.191	13
8351	0	0	0	0	0	0	0	0	88.128	78	35.676	9
8369	0	0	0	0	0	1	0	0	20.911	76	44.471	13
8376	0	0	0	0	0	0	0	0	77.081	84	34.12	9
8386	0	1	1	NA	NA	NA	NA	NA	NA	NA	NA	7	chr4:1355057b
8387	0	1	1	0	0	0	0	0	3.609	52	4.717	7	chr4:1355057b
8422	0	0	0	0	0	0	0	0	40.61	106	37.878	11	Col-0 type
8426	1	0	0	0	0	0	0	0	41.789	49	3.384	4
8427	1	1	0	NA	NA	NA	NA	NA	NA	NA	NA	11	Col-0 type
9057	0	1	1	0	0	0	0	0	2.297	76	12.656	7	chr4:1355057b
9058	0	0	0	NA	NA	NA	NA	NA	NA	NA	NA	4
9321	0	0	0	NA	NA	NA	NA	NA	NA	NA	NA	3
9323	0	0	0	1	0	0	0	0	43.044	100	41.3	3
9332	0	0	0	0	0	0	0	0	43.324	90	39.298	3
9336	0	0	0	0	0	0	0	0	66.263	84	33.373	9
9339	0	0	0	0	0	0	0	0	50.327	97	38.565	13
9343	0	0	0	NA	NA	NA	NA	NA	NA	NA	NA	12
9352	0	0	0	1	0	0	0	0	45.874	105	58.902	15
9353	0	0	0	0	0	0	0	0	39.111	106	49.317	15
9363	0	0	0	0	0	0	0	0	31.714	120	50.486	14
9369	0	0	0	0	0	0	0	0	78.832	80	30.353	13
9370	0	0	0	NA	NA	NA	NA	NA	NA	NA	NA	11	Col-0 type
9371	0	0	0	0	0	0	0	0	54.342	106	41.182	9
9380	0	0	0	NA	NA	NA	NA	NA	NA	NA	NA	13
9381	0	1	0	0	0	0	0	0	41.733	96	62.418	11	Col-0 type
9382	0	0	0	0	0	0	0	0	48.608	99	44.57	9
9383	0	0	0	1	0	0	0	0	70.706	96	45.206	15
9386	0	0	0	NA	NA	NA	NA	NA	NA	NA	NA	14
9388	0	0	0	NA	NA	NA	NA	NA	NA	NA	NA	9
9390	0	1	1	0	0	0	0	0	1.225	70	11.146	7	chr4:1355057b
9391	0	1	1	1	0	0	0	0	1.225	73	12.148	7	chr4:1355057b
9392	0	1	1	NA	NA	NA	NA	NA	NA	NA	NA	7	chr4:1355057b
9394	0	0	0	0	0	0	0	0	32.689	104	43.851	9
9395	0	0	0	0	0	0	1	0	21.027	98	57.901	9
9399	0	0	0	0	0	0	0	0	42.991	102	29.333	11	Col-0 type
9402	0	0	0	NA	NA	NA	NA	NA	NA	NA	NA	15
9404	0	0	0	NA	NA	NA	NA	NA	NA	NA	NA	11	Col-0 type
9405	0	1	0	NA	NA	NA	NA	NA	NA	NA	NA	11	Col-0 type
9407	0	0	0	NA	NA	NA	NA	NA	NA	NA	NA	11	Col-0 type
9408	0	0	0	NA	NA	NA	NA	NA	NA	NA	NA	11	Col-0 type
9409	0	0	0	NA	NA	NA	NA	NA	NA	NA	NA	11	Col-0 type
9412	1	1	0	0	0	0	0	0	56.756	86	12.153	11	Col-0 type
9413	1	1	0	0	0	0	0	0	65.583	76	15.334	11	Col-0 type
9416	0	1	0	0	0	0	0	0	60.473	115	63.628	11	Col-0 type
9418	0	0	0	NA	NA	NA	NA	NA	NA	NA	NA	15
9421	0	0	0	NA	NA	NA	NA	NA	NA	NA	NA	9
9427	0	0	0	0	0	0	0	0	40.37	91	35.303	14
9433	0	0	0	NA	NA	NA	NA	NA	NA	NA	NA	14
9434	0	0	0	0	0	0	0	0	49.623	108	42.41	14
9436	0	0	0	0	0	0	0	0	22.442	99	40.905	4
9437	1	0	0	0	0	0	0	0	33.149	77	23.556	10
9442	0	0	0	NA	NA	NA	NA	NA	NA	NA	NA	9
9450	0	0	0	NA	NA	NA	NA	NA	NA	NA	NA	9
9451	0	0	0	NA	NA	NA	NA	NA	NA	NA	NA	11	Col-0 type
9452	0	0	0	0	0	0	0	0	76.004	106	29.346	4
9453	0	0	0	NA	NA	NA	NA	NA	NA	NA	NA	9
9454	0	0	0	0	0	0	0	0	48.189	105	39.731	9
9455	0	1	0	NA	NA	NA	NA	NA	NA	NA	NA	11	Col-0 type
9470	0	0	0	0	0	0	0	0	66.928	91	42.612	4
9471	0	0	0	NA	NA	NA	NA	NA	NA	NA	NA	13
9476	0	0	0	NA	NA	NA	NA	NA	NA	NA	NA	9
9481	0	0	0	NA	NA	NA	NA	NA	NA	NA	NA	11	Col-0 type
