## Supplemental Table 2 for "Revisiting a GWAS peak in *Arabidopsis thaliana* reveals possible confounding by genetic heterogeneity"

### Sheet: Sheet1
Table S2 Measurement of AOP2 activities in the Swedish population
Ecotype ID	Replication	Weight (mg)	Serine	Glutamate	2-Propenyl glucosinolate	Gluconapin	3-hydroxypropyl-glucosinolate	Epiprogoitrin 2-hydroxy-3-butenyl glucosinolate	4-hydroxybutylglucosinolate	3-(methylsulfinyl)propyl glucosinolate
6909 (Col-0)	1	10.4	55846	751024	747	4433	2231.5	181	4188.5	189736
6909 (Col-0)	2	11.5	46380.5	1.04178e+06	3993.5	8512	5149.5	511.5	6124	375605
6909 (Col-0)	3	11	25249	1429324	725	9773	6448	247.5	5393	364530
1062	1	12.6	76631	1050300	439.5	0	8971	0	0	1357922
1062	2	12.9	92853.5	939212	3267.5	0	9745.5	573.5	0	1.35791e+06
1062	3	11.1	67422	996567	294	0	13938.5	311.5	0	1.28323e+06
1063	1	10.4	58213	659196	3.00094e+06	5374	4422.5	216	497.5	10200
1063	2	11.3	72445.5	614986	2.61879e+06	4277	11675	166.5	471.5	7669
1063	3	10.8	61479	896806	4738753	12904.5	21538	183.5	481.5	20030
1074	1	0.99	146858	1.06571e+06	15880	0	4655072	321.5	323	632155
1074	2	10.1	102636	659656	7090.5	0	3614421	36	628.5	268874
1074	3	12.1	137350	1.06957e+06	9245.5	0	4.17395e+06	99.5	365	637678
5867	1	0.98	79739.5	1227038	1.11914e+07	30304.5	29780.5	166.5	863	30415.5
5867	2	10.3	87257	1.20476e+06	1.10591e+07	25282.5	19907.5	109.5	710.5	40781
5867	3	11.8	98417.5	1246635	9461240	25897	14360.5	207.5	1199.5	25080.5
6069	1	10.7	74773.5	907047	14481927	55578.5	10115.5	308.5	0	127950
6069	2	10.6	70237.5	604070	1.22502e+07	44375	10632	206	0	161580
6069	3	11.3	73009.5	926047	1.19662e+07	42057.5	8980.5	84.5	0	55533
6125	1	11	64526.5	1516783	24362	4799	2186	481.5	1775.5	154200
6125	2	11.3	71809	1341801	967.5	1391	834	245	2358.5	58260.5
6125	3		10.8	71638	1.59072e+06	2346	823	509.5	1658	128512
6180	1	12.7	60040.5	643688	4857	2759.5	473010	147	81914	4840
6180	2	12	65449	986534	2092.5	2647.5	563650	49.5	103543	3930
6180	3	10.8	56877	724620	1310	2404.5	491470	343.5	82461.5	4308
8256	1	11.3	121324	1519084	11485921	28500.5	40289	542	723.5	20323.5
8256	2	0.97	102594	1680619	11954543	31830	8743.5	444	417	26205
8256	3	10	125057	1502434	9.93269e+06	24790	8738.5	524	621.5	21941.5
8334	1	11.7	54063	1722695	30979	2	5816610	636	4477	71874
8334	2	10.6	75039	1268837	11224	0	5307497	576	3751	80198
8334	3	11.9	100569	1443823	9696	0	5526652	912	3523	83591
9383	1	12.4	99879	1198668	9729755	23215	22466	205	278	72591
9383	2	10.9	164011	1538541	15627669	37852	25295	753	375	158783
9383	3	11.7	197883	1810805	16583035	51635	10623	1193	206	119796
9395	1	11	218353	1410317	8432	0	20524	588	0	2875758
9395	2	10.4	197440	1795736	4579	0	20429	500	0	3139148
9395	3	0.93	189891	1474083	2403	0	19260	456	0	3332767
